# Oligonucleotide genetics for *Pseudomonas aeruginosa* enables high throughput hypomorph screening

**DOI:** 10.64898/2026.05.19.726351

**Authors:** Sundar Pandey, Ayesha M. Ahmed, Kanna Nagamatsu, Melissa Reyes, Jiwoong Kim, Xiaowei Zhan, David E. Greenberg, Scott H. Saunders

## Abstract

The continual advancement of genetic tools has been critical to our modern understanding of bacteria, with transposons, plasmids, and homologous recombination becoming workhorses of molecular microbiology. However, precisely specified reverse genetic approaches remain painstakingly slow and inaccessible, particularly in non-model strains. This reality is exemplified by the opportunistic pathogen, *Pseudomonas aeruginosa* (Pa), where conventional allelic exchange remains the dominant reverse genetic method. Here, we adapt a rapid genetic toolkit for use in Pa, relying directly on commercially available oligonucleotides (120 bases) to create precise genomic mutations through homologous recombination (i.e. oligo recombineering). Oligo Recombineering followed by Bxb-1 Integrase Targeting (ORBIT) uses a short attachment site for an integrating plasmid, which provides traditional antibiotic selection and can also carry flexible cargo. We establish Pa ORBIT works effectively for gene deletion without off target mutations, optimize protocol parameters (e.g. oligo length, electroporation), and demonstrate markerless and clean deletions. Importantly, our toolkit works well in clinical Pa strains as demonstrated by constructing efflux pump deletions in three different isolates. To test the high throughput capabilities of Pa ORBIT, we created over 160 degron-based hypomorphs (i.e. knockdowns) across 43 essential proteins in a pooled mutant library. Upon screening this library with and without antibiotics, we identify highly vulnerable essential proteins and hypomorphs that display synergy with clinical drugs. Therefore, ORBIT can be used for cutting edge low and high throughput investigations in this priority pathogen, setting the stage for answering critical basic and clinical science questions.

**Significance:** To understand bacterial genomes, researchers need access to rapid, flexible, precise and high throughput genetic perturbation tools. Here we present an oligonucleotide-based method that satisfies these requirements for use in the opportunistic pathogen, *Pseudomonas aeruginosa*. By relying on oligos to encode genomic homology arms, no molecular cloning is required – making these tools rapid, robust, and scalable. We benchmark gene deletions in both lab and clinical strains, opening the possibility of rapid genetic studies across the *P. aeruginosa* pangenomic space. At high throughput, we use an oligo pool to create a mutant library of degron tagged essential proteins. These knockdowns (i.e. hypomorphs) show certain essential genes are highly vulnerable and others are synergistic with clinical drugs, providing insight into future antibiotic and co-therapy development.
