## Supplementary material for "Oligonucleotide genetics for *Pseudomonas aeruginosa* enables high throughput hypomorph screening": PA_ORBIT_oligos.csv

Number	ID	Name	Bases	Notes
1	shs_p0056	pDel_seq_kan_rev	cccagtagctgacattcatccg	Sequencing primer for pInt_ampR
2	shs_p0057	pDel_seq_kan_fwd	gcgttacatccctggcttgttg	Sequencing primer for pInt_ampR
3	shs_p0502	PA_hisA_120_CDS_del	AGGGGATGATGCGTTTTGCCAGTGCCATGCGGTTCGCCTCAATGATCCTGACGACGGAGACCGCCGTCGTCGACAAGCCGATCAGCATCGGTGAACCCTGTTCAAGTCTGTATTCGGTGG	Deletion of hisA locus using pint_attB1
4	shs_p0606	pa_hisA_120_CDS_del_PO	A*G*GGGATGATGCGTTTTGCCAGTGCCATGCGGTTCGCCTCAATGATCCTGACGACGGAGACCGCCGTCGTCGACAAGCCGATCAGCATCGGTGAACCCTGTTCAAGTCTGTATTCGGT*G*G	Deletion of hisA locus using pint_attB1
5	shs_p0755	SP_hisA_120_CDS_del	TGTCCACGTCGAGGCAGGGGATGATGCGTTTTGCCAGTGCCATGCGGTTCGCCTCAATGATCCTGACGACGGAGACCGCCGTCGTCGACAAGCCGATCAGCATCGGTGAACCCTGTTCAAGTCTGTATTCGGTGGGCAGGCGCGCGGAAA	Deletion of hisA locus using pint_attB1
6	shs_p0825	SP_hisA_CDS_attB2_del	AGGGGATGATGCGTTTTGCCAGTGCCATGCGGTTCGCCTCAATGATCCTGACGACGGAGAACGCCGTCGTCGACAAGCCGATCAGCATCGGTGAACCCTGTTCAAGTCTGTATTCGGTGG	Deletion of hisA locus using pint_attB2
7	shs_p0826	SP_hisA_CDS_attB5_del	AGGGGATGATGCGTTTTGCCAGTGCCATGCGGTTCGCCTCAATGATCCTGACGACGGAGGACGCCGTCGTCGACAAGCCGATCAGCATCGGTGAACCCTGTTCAAGTCTGTATTCGGTGG	Deletion of hisA locus using pint_attB5
8	shs_p0760	Lead_SP_120_hisA_PA14	CCACCGAATACAGACTTGAACAGGGTTCACCGATGCTGATCGGCTTGTCGACGACGGCGGTCTCCGTCGTCAGGATCATTGAGGCGAACCGCATGGCACTGGCAAAACGCATCATCCCCT	Deletion of hisA locus targeting leading strand
9	shs_p0762	SP_cleanCDS_hisA	AGGGGATGATGCGTTTTGCCAGTGCCATGCGGTTCGCCTCAGATCAGCATCGGTGAACCCTGTTCAAGTCTGTATTCGGTGG	Deletion of hisA locus using pint_attB1
10	shs_p0730	Sp_hisA_104_CDS_del	ATGCGTTTTGCCAGTGCCATGCGGTTCGCCTCAATGATCCTGACGACGGAGACCGCCGTCGTCGACAAGCCGATCAGCATCGGTGAACCCTGTTCAAGTCTGTA	Deletion of hisA locus using pint_attB1
11	shs_p0731	Sp_hisA_90_CDS_del	ATGCGTTTTGCCAGTGCCATGCGGTTCGCCTCAATGATCCTGACGACGGAGACCGCCGTCGTCGACAAGCCGATCAGCATCGGTGAACCCTGTTCAAGTCTGTA	Deletion of hisA locus using pint_attB1
12	shs_p0732	Sp_hisA_74_CDS_del	GCCATGCGGTTCGCCTCAATGATCCTGACGACGGAGACCGCCGTCGTCGACAAGCCGATCAGCATCGGTGAACC	Deletion of hisA locus using pint_attB1
13	shs_p0482	pa_hisA_down_fwd	ACGGTCAGCGGAATGAACAC	To check deletion of hisA
14	shs_p0484	pa_hisA_up_rev	AACTGCTGCAGAACTTCGTG	To check deletion of hisA
15	shs_p0609	MetX_CDS_Del	CTGGCGCCCTCCTTTGTTCGAGAGCAGGGTCGATGCCCACAggcttgtcgacgacggcggtctccgtcgtcaggatcatTGAGGACCCGATGCGCGCCGATCTTGAAATCATCCAGGAAT	Deletion of metX locus
16	shs_p0610	MetX_CDS_Del_PO	C*T*GGCGCCCTCCTTTGTTCGAGAGCAGGGTCGATGCCCACAggcttgtcgacgacggcggtctccgtcgtcaggatcatTGAGGACCCGATGCGCGCCGATCTTGAAATCATCCAGGA*A*T	Deletion of metX locus
17	shs_p0756	SP_150_metX_CDS_PA14	GCGACGCTCTTTAGACTGGCGCCCTCCTTTGTTCGAGAGCAGGGTCGATGCCCACAggcttgtcgacgacggcggtctccgtcgtcaggatcatGGACCCGATGCGCGCCGATCTTGAAATCATCCAGGAATGGATTCCCGCCGGCAGCC	Deletion of metX locus
18	shs_p0757	SP_104_metX_PA14	CTCCTTTGTTCGAGAGCAGGGTCGATGCCCACAggcttgtcgacgacggcggtctccgtcgtcaggatcatGGACCCGATGCGCGCCGATCTTGAAATCATCCA	Deletion of metX locus
19	shs_p0758	SP_90_metX_PA14	GTTCGAGAGCAGGGTCGATGCCCACAggcttgtcgacgacggcggtctccgtcgtcaggatcatGGACCCGATGCGCGCCGATCTTGAAA	Deletion of metX locus
20	shs_p0759	SP_74_metX_PA14	GCAGGGTCGATGCCCACAggcttgtcgacgacggcggtctccgtcgtcaggatcatGGACCCGATGCGCGCCGA	Deletion of metX locus
21	shs_p0763	SP_cleanCDS_metX	CTGGCGCCCTCCTTTGTTCGAGAGCAGGGTCGATGCCCACAGGACCCGATGCGCGCCGATCTTGAAATCATCCAGGAATGGA	Deletion of metX locus
22	shs_p0761	Lead_120_metX_PA14	ATTCCTGGATGATTTCAAGATCGGCGCGCATCGGGTCCTCAatgatcctgacgacggagaccgccgtcgtcgacaagccTGTGGGCATCGACCCTGCTCTCGAACAAAGGAGGGCGCCAG	Deletion of metX locus
23	shs_p0620	SP_test_metX_FW_3	TTGTCCGGATAGTGCACGGCCTGTAG	MetX deletion
24	shs_p0621	SP_test_metX_RV	TGCAGGAACAGTTGCGCGAAGC	MetX deletion
25	shs p1479	PA14_clpP_deletion	AGGCGGCCGAATGTCTCGACCGCCAGTATTGCGGAGCCTTAatgatcctgacgacggagaccgccgtcgtcgacaagccCATGTCTTGCGATCACTCCCTAACAGATAGTGAAGCCTCAA	Deletion of clpP1 locus
26	shs p1453	SP_ClpP_TO_PO	A*G*GCGGCCGAATGTCTCGACCGCCAGTATTGCGGAGCCTTAatgatcctgacgacggagaccgccgtcgtcgacaagccCATGTCTTGCGATCACTCCCTAACAGATAGTGAAGCCTC*A*A	Deletion of clpP1 locus
27	shs_p0931	SP_PA14_clpP_clean	GATGAAGGCAATTGTGGGCATTTTCAAGCCCACGAGGCGGCCGAATGTCTCGACCGCCAGTATTGCGGAGCCTTAGTCTTGCGATCACTCCCTAACAGATAGTGAAGCCTCAAAGACGCACAAGCCAGCACTAAGGCTGGCTTGTGGGAT	To generate clean in-frame deltion of clpP1 locus
28	shs_p0623	SP_clpP_test_FW	ACCGATAAGCAGGTATCCTACGAAG	To check deletion of clpP1
29	shs_p0624	SP_CLP_test_RV	GCAGAAGGAGCAATACAGCAGCTTG	To check deletion of clpP1
30	shs_p0611	MexAB_oprM	ACCCTAGGGTCGGCGTTCTTGCATGGCGCGGAAGGCGATCAatgatcctgacgacggagaccgccgtcgtcgacaagccAGCGTTGTCCTCATGAGCGAAAGCGGCCGATGCAGCGTGAA	To generate deltion of mexAB_oprM operon
31	shs_p0612	mexCD_oprJ	TGCCACCCGCTAGCACCGTTTCCCACACGTTTACCCGCTCAatgatcctgacgacggagaccgccgtcgtcgacaagccGACACACCCGACCGTTGATTGAAAACGGATCGAATGGTACT	To generate deltion of mexCD_oprJ operon
32	shs_p0614	SP_test_mid_mexAB_oprM_RV	CTGCTTGACGCCTTCCTGCAACTG	To check deletion of mexAB_oprM
33	shs_p0850	SP_test_mexAB_OprM_RV1	CAGGGCCAGGAAAACAAGGG	To check deletion of mexAB_oprM
34	shs_p0851	SP_test_mexAB_oprM_FW1	CCGCGTTGTTCGTCGATAAG	To check deletion of mexAB_oprM
35	shs_p0852	SP_Check_MexCD_oprJ_FW	ACCGTCATTGCGGTACCCGCGAAG	To check deletion of mexCD_oprJ
36	shs_p0853	SP_Check_MexCD_oprJ_RV	TCCGGGCGGTACTGGAATACCAGG	To check deletion of mexCD_oprJ
37	shs_p0617	SP_test_mid_mexCD_oprJ_RV	ACAGCAGGCATTCAACGCGCTGG	To check deletion of mexCD_oprJ
38	shs_p0870	SP_del_mexXY	TTCCCGGGCAAGCTCGCGAGTTCACGAATCGAGGGACACCCGGCTTGTCGACGACGGCGGTCTCCGTCGTCAGGATCATTGATGCCCCTAGCGAAACTCTCGCTCCCCACCCTGGCACTG	To generate deletion of mexXY locus
39	shs_p0860	SP_Check_MexXY_FW	AGGTAGAGGATCTCCAGCACCCG	To check deletion of mexXY
40	shs_p0861	SP_Check_MexXY_RV	ATCGCGGGTTGTTCCTCACCGATC	To check deletion of mexXY
41	shs_p0926	SP_PA14_MexA_del	CCTATCAATGAAAAACTTCGACATTACGAATCCCCTTGATCATGATCCTGACGACGGAGACCGCCGTCGTCGACAAGCCAGCGTTGTCCTCATGAGCGAAAGCGGCCGATGCAGCGTGAA	To generate deltion of mexA locus
42	shs_p0927	SP_PA14_MexAB_del	CAGCGGCTACCGCCAGGGAAAGGAAGGACCGTTTCATATCAATGATCCTGACGACGGAGACCGCCGTCGTCGACAAGCCAGCGTTGTCCTCATGAGCGAAAGCGGCCGATGCAGCGTGAA	To generate deltion of mexAB locus
43	shs_p0928	SP_PA14_MexC_del:	AATTCGGACATCGGAAAATCCTCGGGGCGAACCCGCCCTTAATGATCCTGACGACGGAGACCGCCGTCGTCGACAAGCCGACACACCCGACCGTTGATTGAAAACGGATCGAATGGTACT	To generate deltion of mexC locus
44	shs_p0929	SP_PA14_MexCD_del:	CAACGCCGATACGCCGAATGCAGGTTTGCGCATCTCGCTCAATGATCCTGACGACGGAGACCGCCGTCGTCGACAAGCCGACACACCCGACCGTTGATTGAAAACGGATCGAATGGTACT	To generate deltion of mexCD locus
45	shs_p0932	SP_check_mexA_RV	GGCAGACTGAGGATCGACAGG	To check deletion of mexA
46	shs_p0933	SP_check_mexC_RV	GGTTCAGTACGGTCTCTCCGTG	To check deletion of mexC
47	shs_p0934	SP_oprJ_check_FW	TCCAGTCCAGCGTGTCGATCGC	To check deletion of mexCD
48	shs p1302	SP_HisA_degron_LVA	GGCAGGGGATGATGCGTTTTGCCAGTGCCATGCGGTTCGCCATGATCCTGACGACGGAGACCGCCGTCGTCGACAAGCCTCAAGCTACTAAAGCGTAGTTATCGTCGTTTGCTGCGGCCTTGAAGTTGTCGCACAGCGCCTGGGCTTCGGCCACGT	To generate HisA tagged with LVA
49	shs p1303	SP_MetX_degon_LVA	ACCTGCAAGCCTTCAGCGGTTACATGAACCGCATCAGCGTGGCAGCAAACGACGATAACTACGCTTTAGTAGCTTGAGGCTTGTCGACGACGGCGGTCTCCGTCGTCAGGATCATGGACCCGATGCGCGCCGATCTTGAAATCATCCAGGAATGGA	To generate metX tagged with LVA
50	shs p1321	SP_PA14_hisc1_AAV	TGCCATTGAAAACGGCGCCCTCGGGCGCCGTTTTCGTATCAATGATCCTGACGACGGAGACCGCCGTCGTCGACAAGCCTCAAACTGCTGCAGCGTAGTTTTCGTCGTTTGCTGCCTTGAGGAAGTGCAGGGCGTCCAGTAGCGCCTGGTTCTGCT	To generate hisC1 tagged with AAV
51	shs p1322	SP_PA14_hisc1_ASV	TGCCATTGAAAACGGCGCCCTCGGGCGCCGTTTTCGTATCAATGATCCTGACGACGGAGACCGCCGTCGTCGACAAGCCTCAAACTGATGCAGCGTAGTTTTCGTCGTTTGCTGCCTTGAGGAAGTGCAGGGCGTCCAGTAGCGCCTGGTTCTGCT	To generate hisC1 tagged with ASV
52	shs p1323	SP_PA14_hisc1_LAA	TGCCATTGAAAACGGCGCCCTCGGGCGCCGTTTTCGTATCAATGATCCTGACGACGGAGACCGCCGTCGTCGACAAGCCTCAAGCTGCTAAAGCGTAGTTTTCGTCGTTTGCTGCCTTGAGGAAGTGCAGGGCGTCCAGTAGCGCCTGGTTCTGCT	To generate hisC1 tagged with LAA
53	shs p1324	SP_PA14_hisc1_LVA	TGCCATTGAAAACGGCGCCCTCGGGCGCCGTTTTCGTATCAATGATCCTGACGACGGAGACCGCCGTCGTCGACAAGCCTCAAGCTACTAAAGCGTAGTTATCGTCGTTTGCTGCCTTGAGGAAGTGCAGGGCGTCCAGTAGCGCCTGGTTCTGCT	To generate hisC1 tagged with LVA
54	shs p1325	SP_PA14_hisc1_del	TGCCATTGAAAACGGCGCCCTCGGGCGCCGTTTTCGTATCAATGATCCTGACGACGGAGACCGCCGTCGTCGACAAGCCGCTCAGGCCTCCTTCTCGTCGAGGATGCGGTATTCGGCGCT	To generate deletion of hisC1
55	shs p1326	SP_HisC1_Check_FW	GATCCTGACCATCGACAAGC	To check deletion of hisC1
56	shs p1327	SP_hisC1_check_RV	CCGGAACACCTGGAACTGTC	To check deletion of hisC1
57	shs p1328	SP_Check_PA14_hisC1_degron_RV	AGCTTCAATTCCTACCCGCTGGATC	To check degron tagg of hisC1
58	shs p1419	PA14_phzS_Deletion	CACCCATCGATTCGAACACTCGAGAAAAGGAAGCACCCATGGGCTTGTCGACGACGGCGGTCTCCGTCGTCAGGATCATTAGCAACACCGGGCAGGCCACCGCGCCTGCCCTCTCCCGCC	To generate deletion of phzS locus
59	shs p1445	PA14_GrpE	CTCGGTTGACTACCCAGATGGGGTCGTCGCGTCGAATTTCAATGATCCTGACGACGGAGACCGCCGTCGTCGACAAGCCAGCCTGCTCGTCGATGGAAGGCGGGGTTTCCGCCGGCGCCT	To generate with or without 3X flag tagged grpE locus
60	shs p1446	PA14_DnaG	GAGAGCACTACAGTGTTGCCGCTTCATCGCCTTCCCAGAGCGGCTTGTCGACGACGGCGGTCTCCGTCGTCAGGATCATTGAACTGGCGCCTCAGCCCAGGCATCAGGTATAATCCTCTG	To generate with or without 3X flag tagged dnaG locus
61	shs p1447	PA14_FolA	AGGCGGAGCTGATCACCCTCTGACCCCGCCTGGAACCGTCAATGATCCTGACGACGGAGACCGCCGTCGTCGACAAGCCGCGGCGCTCCCATACCTCGAAGGCGTAGGCAGGCGCATCGT	To generate with or without 3X flag tagged folA locus
62	shs p1448	SP-PA14_grpE_check_FW	GTACCACGTTCTCTTCGAAG	To check 3X flag tagging of grpE
63	shs p1450	SP_Check_PA14_dnaG_RV	AAGAGCTACAGTGAACTGAC	To check 3X flag of dnaG
64	shs p1451	SP_PA14_folA_Check_RV	CCCTCTACGTACTGCACGAC	To check 3X flag of folA
65	shs p1480	SP_PA14_folA_Check_FW	TTTTTCCCCGAGATCGATGG	To check 3X flag of folA
66	shs p1481	SP_PA14_grpE_check_RV	ACTGACCCTGAAGATGTTCG	To check 3X flag of grpE
67	shs p1738	PA14_fis_fus	GCGGGACCCTGCGCAAGAAACTCAAGCAATACGACCTTCTTGGCTTGTCGACGACGGCGGTCTCCGTCGTCAGGATCATGAGCGGCGGCGGGCTCCGGCCAAGGGCGCGCGTCCCGGCCG	To generate 3X flag tagged of fis locus
68	shs p1739	PA14_12210_lptE_fus	CCGCCGAGCCGCAGCAGTCGCCGATCGAGTTCCCCACCCCGGGCTTGTCGACGACGGCGGTCTCCGTCGTCAGGATCATTGCCCCGGGGCCGGTTTCGCCGGCCCCGTCTTCTCCTATGA	To generate 3X flag tagged of lptE locus
69	shs p1740	PA14_nrdB_fus	GGGTTATCGAGTACCAGACGGGCGGTGCCTTGAGCTGGGATGGCTTGTCGACGACGGCGGTCTCCGTCGTCAGGATCATTGATGGTGTAAAAAGTCGAGACCATTAGTAGCGCTGTGCCA	To generate 3X flag tagged of nrdB locus
70	shs p1741	PA14_etfA_fus	ACCCGCTCCGGGGAGCGGGTCTTGTCGGCTTGGAATCGGGCATGATCCTGACGACGGAGACCGCCGTCGTCGACAAGCCGACGGCCTTTTCCAGCTCCGGTACGGCGTCGAACAGGTCGG	To generate 3X flag tagged of etfA locus
71	shs p1742	PA14_73410_yidC_fus	TCGAGGGGGCGTCTTGTTGTGGACAGTTTTCGCGATAGACGATGATCCTGACGACGGAGACCGCCGTCGTCGACAAGCCGGCGGTCTTCGCGGCTGCCTCGATCTTGCGGGTAATGTACC	To generate 3X flag tagged of yidC locus
72	shs p1743	PA14_gyrB_fus	CGCCAGGCCGGGGTTTCCATGAGGGTCGGTCTGCCGACCTGATGATCCTGACGACGGAGACCGCCGTCGTCGACAAGCCCACGTCCAGGTTCGACACCGCCAGCGCGTTGCTTTCGATGA	To generate 3X flag tagged of gyrB locus
73	shs p1744	PA14_purA_fus	CCGCATGCGCAGCCCGTTCCGTCATCGCCCCGCTATCCGCCATGATCCTGACGACGGAGACCGCCGTCGTCGACAAGCCGGCGAATGGATGGCGCAGGATGATGGTTTCGTTGCGATCCG	To generate 3X flag tagged of purA locus
74	shs p1745	SP_Check_PA14_Fis_FUS_FW	TGGAAACCGTCATGAACCAC	To check 3X flag tagged of fis locus
75	shs p1746	SP_check_PA14_12210_lptE	GACCTGATCCAGCAGTTGTC	To check 3X flag tagged of lptE locus
76	shs p1747	SP_check_nrdB_FUS_FW	TGGAGGACTACCTGAAGTTC	To check 3X flag tagged of nrdB locus
77	shs p1748	SP_check_etfA_FUS_FW	AAGGACTCGAAGGTGATCGT	To check 3X flag tagged of etfA locus
78	shs p1749	SP_Check_PA14_73410_yidC_RV	AGGCCAAGGTGATGAAACTG	To check 3X flag tagged of yidC locus
79	shs p1750	SP_check_gyrB_FUS_FW	AGATGAACCCTGAGCAGCTG	To check 3X flag tagged of gyrB locus
80	shs p1751	SP_check_PA14_purA_FUS_REV	CGGCTACAAGAATGCCGATG	To check 3X flag tagged of pruA locus
81	shs p1156	adaptor_top_UMI_5p_phos_3p_PO	CTCACCGCTCTTGTAGNNNNNNNNAGATCGGaagagcacacgtctgaactccagtca*c	NGS library Prep, adaptor ligation
82	shs_p0652	adaptor_bottom	CTACAAGAGCGGTGAGt	NGS library Prep, adaptor ligation
83	shs p1634	NGS_PCR1_pInt_deg_opt3	ACACTCTTTCCCTACACGACGCTCTTCCGATCTAGAAAGTATAGGAACTTCGAAG	NGS library Prep, PCR1
84	shs p1635	NGS_PCR1_pInt_deg_opt3_1N	ACACTCTTTCCCTACACGACGCTCTTCCGATCTNTCTAGAAAGTATAGGAACTTCGAAG	NGS library Prep, PCR1
85	shs p1636	NGS_PCR1_pInt_deg_opt3_2N	ACACTCTTTCCCTACACGACGCTCTTCCGATCTNNTCTAGAAAGTATAGGAACTTCGAAG	NGS library Prep, PCR1
86	shs p1637	NGS_PCR1_pInt_deg_opt3_3N	ACACTCTTTCCCTACACGACGCTCTTCCGATCTNNNTCTAGAAAGTATAGGAACTTCGAAG	NGS library Prep, PCR1
87	shs p1157	adaptor_UMI_PCR_rev	gtgactggagttcagacgtg	NGS library Prep, PCR1
88	shs p1174	TruSeq_UDI0009_i5_PCR2_fwd	aatgatacggcgaccaccgagatctacacCCAACAGAacactctttccctacacgac	NGS library Prep, PCR2
89	shs p1175	TruSeq_UDI0009_i7_PCR2_rev	caagcagaagacggcatacgagatCCTGAACTgtgactggagttcagacgtg	NGS library Prep, PCR2
90	shs p1176	TruSeq_UDI0010_i5_PCR2_fwd	aatgatacggcgaccaccgagatctacacTTGGTGAGacactctttccctacacgac	NGS library Prep, PCR2
91	shs p1177	TruSeq_UDI0010_i7_PCR2_rev	caagcagaagacggcatacgagatTTCAGGTCgtgactggagttcagacgtg	NGS library Prep, PCR2
92	shs p1178	TruSeq_UDI0011_i5_PCR2_fwd	aatgatacggcgaccaccgagatctacacCGCGGTTCacactctttccctacacgac	NGS library Prep, PCR2
93	shs p1179	TruSeq_UDI0011_i7_PCR2_rev	caagcagaagacggcatacgagatAGTAGAGAgtgactggagttcagacgtg	NGS library Prep, PCR2
94	shs p1180	TruSeq_UDI0012_i5_PCR2_fwd	aatgatacggcgaccaccgagatctacacTATAACCTacactctttccctacacgac	NGS library Prep, PCR2
95	shs p1181	TruSeq_UDI0012_i7_PCR2_rev	caagcagaagacggcatacgagatGACGAGAGgtgactggagttcagacgtg	NGS library Prep, PCR2
96	shs p1182	TruSeq_UDI0013_i5_PCR2_fwd	aatgatacggcgaccaccgagatctacacAAGGATGAacactctttccctacacgac	NGS library Prep, PCR2
97	shs p1183	TruSeq_UDI0013_i7_PCR2_rev	caagcagaagacggcatacgagatAGACTTGGgtgactggagttcagacgtg	NGS library Prep, PCR2
98	shs p1184	TruSeq_UDI0014_i5_PCR2_fwd	aatgatacggcgaccaccgagatctacacGGAAGCAGacactctttccctacacgac	NGS library Prep, PCR2
99	shs p1185	TruSeq_UDI0014_i7_PCR2_rev	caagcagaagacggcatacgagatGAGTCCAAgtgactggagttcagacgtg	NGS library Prep, PCR2
100	shs p1186	TruSeq_UDI0015V2_i5_PCR2_fwd	aatgatacggcgaccaccgagatctacacTGACGAATacactctttccctacacgac	NGS library Prep, PCR2
101	shs p1187	TruSeq_UDI0015V2_i7_PCR2_rev	caagcagaagacggcatacgagatGCCTACTGgtgactggagttcagacgtg	NGS library Prep, PCR2
102	shs p1188	TruSeq_UDI0016V2_i5_PCR2_fwd	aatgatacggcgaccaccgagatctacacCAGTAGGCacactctttccctacacgac	NGS library Prep, PCR2
103	shs p1189	TruSeq_UDI0016V2_i7_PCR2_rev	caagcagaagacggcatacgagatATTCGTCAgtgactggagttcagacgtg	NGS library Prep, PCR2
104	shs p1190	TruSeq_UDI0017_i5_PCR2_fwd	aatgatacggcgaccaccgagatctacacATATTCACacactctttccctacacgac	NGS library Prep, PCR2
105	shs p1191	TruSeq_UDI0017_i7_PCR2_rev	caagcagaagacggcatacgagatCTGTATTAgtgactggagttcagacgtg	NGS library Prep, PCR2
106	shs p1192	TruSeq_UDI0018_i5_PCR2_fwd	aatgatacggcgaccaccgagatctacacGCGCCTGTacactctttccctacacgac	NGS library Prep, PCR2
107	shs p1193	TruSeq_UDI0018_i7_PCR2_rev	caagcagaagacggcatacgagatTCACGCCGgtgactggagttcagacgtg	NGS library Prep, PCR2
108	shs p1194	TruSeq_UDI0019_i5_PCR2_fwd	aatgatacggcgaccaccgagatctacacACTCTATGacactctttccctacacgac	NGS library Prep, PCR2
109	shs p1195	TruSeq_UDI0019_i7_PCR2_rev	caagcagaagacggcatacgagatACTTACATgtgactggagttcagacgtg	NGS library Prep, PCR2
110	shs p1196	TruSeq_UDI0020_i5_PCR2_fwd	aatgatacggcgaccaccgagatctacacGTCTCGCAacactctttccctacacgac	NGS library Prep, PCR2
111	shs p1197	TruSeq_UDI0020_i7_PCR2_rev	caagcagaagacggcatacgagatGTCCGTGCgtgactggagttcagacgtg	NGS library Prep, PCR2
112	shs p1198	TruSeq_UDI0021_i5_PCR2_fwd	aatgatacggcgaccaccgagatctacacAAGACGTCacactctttccctacacgac	NGS library Prep, PCR2
113	shs p1199	TruSeq_UDI0021_i7_PCR2_rev	caagcagaagacggcatacgagatAAGGTACCgtgactggagttcagacgtg	NGS library Prep, PCR2
114	shs p1200	TruSeq_UDI0022_i5_PCR2_fwd	aatgatacggcgaccaccgagatctacacGGAGTACTacactctttccctacacgac	NGS library Prep, PCR2
115	shs p1201	TruSeq_UDI0022_i7_PCR2_rev	caagcagaagacggcatacgagatGGAACGTTgtgactggagttcagacgtg	NGS library Prep, PCR2
116	shs p1202	TruSeq_UDI0023_i5_PCR2_fwd	aatgatacggcgaccaccgagatctacacACCGGCCAacactctttccctacacgac	NGS library Prep, PCR2
117	shs p1203	TruSeq_UDI0023_i7_PCR2_rev	caagcagaagacggcatacgagatAATTCTGCgtgactggagttcagacgtg	NGS library Prep, PCR2
118	shs p1204	TruSeq_UDI0024_i5_PCR2_fwd	aatgatacggcgaccaccgagatctacacGTTAATTGacactctttccctacacgac	NGS library Prep, PCR2
119	shs p1205	TruSeq_UDI0024_i7_PCR2_rev	caagcagaagacggcatacgagatGGCCTCATgtgactggagttcagacgtg	NGS library Prep, PCR2
120	shs p1206	TruSeq_UDI0025_i5_PCR2_fwd	aatgatacggcgaccaccgagatctacacAACCGCGGacactctttccctacacgac	NGS library Prep, PCR2
121	shs p1207	TruSeq_UDI0025_i7_PCR2_rev	caagcagaagacggcatacgagatATCTTAGTgtgactggagttcagacgtg	NGS library Prep, PCR2
122	shs p1208	TruSeq_UDI0026_i5_PCR2_fwd	aatgatacggcgaccaccgagatctacacGGTTATAAacactctttccctacacgac	NGS library Prep, PCR2
123	shs p1209	TruSeq_UDI0026_i7_PCR2_rev	caagcagaagacggcatacgagatGCTCCGACgtgactggagttcagacgtg	NGS library Prep, PCR2
124	shs p1210	TruSeq_UDI0027_i5_PCR2_fwd	aatgatacggcgaccaccgagatctacacCCAAGTCCacactctttccctacacgac	NGS library Prep, PCR2
125	shs p1211	TruSeq_UDI0027_i7_PCR2_rev	caagcagaagacggcatacgagatATACCAAGgtgactggagttcagacgtg	NGS library Prep, PCR2
126	shs p1212	TruSeq_UDI0028_i5_PCR2_fwd	aatgatacggcgaccaccgagatctacacTTGGACTTacactctttccctacacgac	NGS library Prep, PCR2
127	shs p1213	TruSeq_UDI0028_i7_PCR2_rev	caagcagaagacggcatacgagatGCGTTGGAgtgactggagttcagacgtg	NGS library Prep, PCR2
