## Supplementary material for "Oligonucleotide genetics for *Pseudomonas aeruginosa* enables high throughput hypomorph screening": PA_ORBIT_pooled_degron_targets_oligos.csv

gene_length	locus_tag	product	left_pos	right_pos	gene_name	ess_category	sub_loc	function_cat	TO_left	TO_right	oligo_seq
2421	PA14_00050	DNA gyrase subunit B	4275	6695	gyrB	Core	cytoplasmic	Replication, Transcription, Translation	6692	6696	AAAAGAAAACCCCGGCGCCAGGCCGGGGTTTCCATGAGGGTCGGTCTGCCGACCTGatgatcctgacgacggagaccgccgtcgtcgacaagccCACGTCCAGGTTCGACACCGCCAGCGCGTTGCTTTCGATGAAGTCGCGGCGCGGCT
507	PA14_04580	dihydrofolate reductase	407469	407975	folA	Core	cytoplasmic	Metabolism	407972	407976	TGGCGGGGAAGAAGATCGAGGCGGAGCTGATCACCCTCTGACCCCGCCTGGAACCGatgatcctgacgacggagaccgccgtcgtcgacaagccGCGGCGCTCCCATACCTCGAAGGCGTAGGCAGGCGCATCGTCAGCCGCGGCGTGTT
252	PA14_04750	ferredoxin (4Fe-4S)	420999	421250	fdx1	Core	cytoplasmic	Metabolism	420998	421002	ATGTCGAGAGCAAGGACCAGTTGATGGAGAAATACCGGAAGATCACCGGCAAGGCCggcttgtcgacgacggcggtctccgtcgtcaggatcatTCCCCGCCGGCGCCTGTCCTTCAGGGACGGTTCGCGCCCCGTCCGACGCGCTTTTG
855	PA14_04930	RNA polymerase sigma-32 factor	435419	436273	rpoH	Core	cytoplasmic	Replication, Transcription, Translation	436270	436274	TCCGGGCAGAAAAAAACCGCACCCTTGCGGGGTGCGGTTTTCGCGAGGCGCGGCGAatgatcctgacgacggagaccgccgtcgtcgacaagccGGCGAGAATCCGCCCTTTCAGCTTGCTCATGGCGTTCTTTTCCAGCTGCCGGATAC
435	PA14_05280	putative ribonuclease	461077	461511	yqgF	Core	cytoplasmic	Replication, Transcription, Translation	461076	461080	TGGACGCCCTGGCCGCCGCCCTGCTGCTGGAAGGCTGGCTGGCCGAACACCCGGATggcttgtcgacgacggcggtctccgtcgtcaggatcatCCCATGGCAGCCGGCACGCCGCCGGTTGCCATTATGCTTTCGCCACCGCGGGCGCC
1065	PA14_07230	fructose-1,6-bisphosphate aldolase	623313	624377	fda	Core	cytoplasmic	Metabolism	624374	624378	CCGGGGCGGATGTGCAAGAGCCCCGACCAGCGGGGCTCCCGTTCGAACGAAGGCGCatgatcctgacgacggagaccgccgtcgtcgacaagccGTTGACCTTCGGATCCAGCTCGCCGCGAGCGTAGCGCTGGAACATGCCTTCCAGGG
1854	PA14_07520	sigma factor RpoD	647191	649044	rpoD	Core	cytoplasmic	Replication, Transcription, Translation	647190	647194	TGCGCAAGCTGCGCCATCCGTCGCGAAGCGAGCACCTGCGCTCCTTCCTCGACGAGggcttgtcgacgacggcggtctccgtcgtcaggatcatCGAACGAACCCCCGGCCTGAAAAACCGGGGGTTTTTCTTTGCCGCTTGCCCCGCCG
1995	PA14_07530	putative DNA primase	649124	651118	dnaG	Core	cytoplasmic	Replication, Transcription, Translation	649123	649127	AGAAAGCCTTGCTCAGAGAGCACTACAGTGTTGCCGCTTCATCGCCTTCCCAGAGCggcttgtcgacgacggcggtctccgtcgtcaggatcatACTGGCGCCTCAGCCCAGGCATCAGGTATAATCCTCTGCTTATTTTTTGCCCGCCA
648	PA14_08400	putative ubiquinone biosynthesis protein	719519	720166	COQ7	Core	cytoplasmic	Metabolism	719518	719522	TGAAGCTGGGCATGAGCCTGCTGGCGAAGGTGATGACCAAGAGCACCTACCGCATCggcttgtcgacgacggcggtctccgtcgtcaggatcatATCGCACGCATGAAAAAGCCCGCTCGAAGCGGGCTTTTTCTTTCTCGTGTGCGATC
534	PA14_08710	transcription antitermination protein NusG	743059	743592	nusG	Core	cytoplasmic	Replication, Transcription, Translation	743589	743593	CCAGTGACGACAAAACCCCGCAGCCTTGGGCTGCGGGGTGAGGGATGCGTTTTCAGatgatcctgacgacggagaccgccgtcgtcgacaagccGACCTTTTCGACCTGACTGAACTCCAGCTCCACCGGGGTAGAGCGGCCAAAGATGA
501	PA14_08740	50S ribosomal protein L10	745034	745534	rplJ	Core	cytoplasmic	Replication, Transcription, Translation	745531	745535	GACGGCCTGCGGCCATCGTATTAAACAAATAAGATTGAAAGCGCTTGCGAGCCGACatgatcctgacgacggagaccgccgtcgtcgacaagccGGCGGCAGCAGCTTCTTTCTGGTCGCGAATGGCCGCCAGAGTACGAGCCAGCTTGC
4074	PA14_08760	DNA-directed RNA polymerase beta chain	746203	750276	rpoB	Core	cytoplasmic	Replication, Transcription, Translation	750273	750277	TCCTCACGGACCCGGTGCGACCGGCCTTGACCAGCCGCACCGTCTAGCGTCACGTGatgatcctgacgacggagaccgccgtcgtcgacaagccTTCGGTTTCCAGTTCGATGTCGATGCCGAGCGAACGGATCTCTTTGATCAGAACGT
4200	PA14_08780	DNA-directed RNA polymerase beta* chain	750342	754541	rpoC	Core	cytoplasmic	Replication, Transcription, Translation	754538	754542	TACACCGTCAAGACAAAGCCCCGGCTATCGGGATAGCCGGGGCTTGTCGTTGATGCatgatcctgacgacggagaccgccgtcgtcgacaagccGTTACCGCTCGAGTTCAGCGCTTCGGTCAGTGCGGCTTCCGCCTCGCTGGCACTCA
372	PA14_08790	30S ribosomal protein S12	754693	755064	rpsL	Core	cytoplasmic	Replication, Transcription, Translation	755061	755065	CAGTCAAGTTACGCCCGACCTTACTCTTATCGACTCAGATAAATATAAAAACGCTAatgatcctgacgacggagaccgccgtcgtcgacaagccCTTCGGACGCTTGGCGCCGTACTTCGAACGACCCTGCTTACGGTCTTTGACACCCG
1122	PA14_11400	riboflavin-specific deaminase/reductase	988435	989556	ribD	Core	cytoplasmic	Metabolism	989553	989557	TTTTACCACAGTTGCGCCGCTTGTGCATCGTCCGCCGCGTCGCCGCGCAGCGAAGTatgatcctgacgacggagaccgccgtcgtcgacaagccAGCGTCCCGCGGATGGGGCCGCGCGGTGACCAGCCAGTCGTCGCCCACCGCGCGGA
1884	PA14_11550	1-deoxyxylulose-5-phosphate synthase	997819	999702	dxs	Core	cytoplasmic	Metabolism	997818	997822	GCGGCCTGGATGCCGCGGGCATCGAAAAGGCGGTACGCCAGCGTCTCGACCGGCAGggcttgtcgacgacggcggtctccgtcgtcaggatcatCGCCAAACCCAGCGACAACGGCGAATAACCGCGTTGCGGTTATTCGCCCTACCCCC
624	PA14_12210	hypothetical protein	1054720	1055343	lptE	Core	outermembrane	Transport and chaperones	1054719	1054723	AGCGCCAGCGCCGCGCCGCCGAGCCGCAGCAGTCGCCGATCGAGTTCCCCACCCCGggcttgtcgacgacggcggtctccgtcgtcaggatcatTGCCCCGGGGCCGGTTTCGCCGGCCCCGTCTTCTCCTATGAAGCTGACTCCCGCGC
1119	PA14_14500	putative permease	1239195	1240313	yjgP	Core	cytoplasmic membrane	Transport and chaperones	1240310	1240314	CCCCGAGCACCGCGAGGATCGCGACGAAGACGGTGACACCGATGTAACGATCGAGCatgatcctgacgacggagaccgccgtcgtcgacaagccACCATGCGCCACCTCGCGACCGGCACGGGAGGACGCCAGCTTCAGGCGCAAGGGTT
1068	PA14_14510	putative permease	1240306	1241373	yjgQ	Core	cytoplasmic membrane	Transport and chaperones	1241370	1241374	GAAGCACAAAGGCCACCCGTGGGTGGCCTTTTTTCATACCCGGCCTGCCGGGCCTGatgatcctgacgacggagaccgccgtcgtcgacaagccGCCCGCCCGGCGTAGCAGCCAGACACCCGCCAGTGCGCAGATCGAGGCGGGGATCA
522	PA14_14770	heat shock protein HscB	1256352	1256873	hscB	Core	cytoplasmic	Transport and chaperones	1256870	1256874	TGCAGTAGGGCCATGCTCTGTCTTAACTATGGGGTGCGACCCGGGGGCCGCAGGGAatgatcctgacgacggagaccgccgtcgtcgacaagccATCGTCGAGTCGCTCTTCCAGCTGGCGCACTTCCTGCGCGAGCTTGTCGAGGAACT
549	PA14_15680	putative Cytosine/adenosine deaminase	1333891	1334439	cumB	Core	cytoplasmic	Replication, Transcription, Translation	1334436	1334440	GGCGCCATGGCGTGCTTTAACGTTTCAGCCGGAGCGTTCGAAAAGAGAAACATCCGatgatcctgacgacggagaccgccgtcgtcgacaagccGTCTTCGCGAGGCTTCTTCGCCGCTTCGCGCCGCGCGCGGAAGAACGCCGAGAGCG
1506	PA14_16530	lysyl-tRNA synthetase	1415600	1417105	lysS	Core	cytoplasmic	Replication, Transcription, Translation	1417102	1417106	CGCGCGGCCATGAAAAAACCGCCCGAAGGCGGCTTTTCCATGGACTGTTGCGGCGCatgatcctgacgacggagaccgccgtcgtcgacaagccGGCCTGCGGGCGCATGTGCGGGAACAGGATCACGTCGCGGATCGACGGCGAGTTGG
648	PA14_16700	adenylate kinase	1430423	1431070	adk	Core	cytoplasmic	Metabolism	1431067	1431071	CGCCCCGGAAACGCCGACGGCCCGCAAGCGGGCCGTCGGTGCTACAGCGCTGCGGAatgatcctgacgacggagaccgccgtcgtcgacaagccGCTCAGGGCCGAAAGCACTTTCGCGGTGATCTGCTCGACCGAGCCGACGCCGGCGA
3522	PA14_17260	DNA polymerase III, alpha subunit	1479332	1482853	dnaE	Core	cytoplasmic	Replication, Transcription, Translation	1482850	1482854	CGATCCGCGTTTTCCCGCCGCAGAGCGCGGAACAACGGCGTTATCGCCCATCGCGAatgatcctgacgacggagaccgccgtcgtcgacaagccACGATAATTGAGGAAGACGTTGTCGCGCCCGAACTGGTCACGCAATGCCTGGATCA
951	PA14_17270	acetyl-CoA carboxylase, carboxyl transferase,alpha subunit	1483003	1483953	accA	Core	cytoplasmic	Metabolism	1483950	1483954	ATGCGACAAGCCCGGCGAATGCCGGGCTTGTCGATCGTACCAGTGCGCCGGATGGTatgatcctgacgacggagaccgccgtcgtcgacaagccCGGCGCGCCGTAGCTCATCAGGCGGTCGTAACGACGCTCCAGCAACTCACCCATTT
1329	PA14_17280	putative cell cycle protein	1484023	1485351	mesJ	Core	cytoplasmic	Replication, Transcription, Translation	1485348	1485352	GAGGGAATCGGCGGGAGCAGTACAAGACGGGAGCGTAGTCTACTGGAAACGGCTTAatgatcctgacgacggagaccgccgtcgtcgacaagccGCTCAAACCCGGGTCGTTCGTCGGCGGGCTCCAGGACAGTCGCCAGCCCCCCTCGC
2766	PA14_23260	DNA gyrase subunit A	2014754	2017519	gyrA	Core	cytoplasmic	Replication, Transcription, Translation	2017516	2017520	CGTGAGTTATCCGCCGACGTCATCGGCCGGGCGGGCGCAGGCGCCCGCCCCGAGCCatgatcctgacgacggagaccgccgtcgtcgacaagccCTCTTCGTTGCCTTCCGCTTCCGCCGCGGGCTCGGACTCGGCCGACTCGCCCAGAG
1113	PA14_23800	aspartate semialdehyde dehydrogenase	2067690	2068802	asd	Core	cytoplasmic	Metabolism	2068799	2068803	GCCCACCTTCGCCCAGGCAATCGAGGCGCCGCCCATTGCGGGCGGCGCCGGATCGAatgatcctgacgacggagaccgccgtcgtcgacaagccGCGCTCCAGCAGAATCCGCAGCATGCGCCGCAGCGGCTCGGCAGCGCCCCACAGCA
2607	PA14_25110	DNA topoisomerase I	2196651	2199257	topA	Core	cytoplasmic	Replication, Transcription, Translation	2199254	2199258	AGCGCCCGGCCTTCGCGCAGTATAAGCGCGCCCCATGCAAGCGGGCGCGCCATCCAatgatcctgacgacggagaccgccgtcgtcgacaagccGCGCTTGTCTTCGACCTTCCACTTGCCGCCATCGTAGAAGGCGCGCCAGCCGGTGG
1302	PA14_25450	putative lipoprotein releasing system, permeaseprotein	2224228	2225529	lolE	Core	cytoplasmic membrane	Transport and chaperones	2225526	2225530	CGGCTTTTTCGTGGGCCTTGTCCGCCCCGTGCAGGGACTGGCGCAGGCCTTCTCGCatgatcctgacgacggagaccgccgtcgtcgacaagccCTCGTAGCGCAGCGACTCGGCCGGTTGTGTCCGCGCCGCGCGCCAGGATGGGTACA
1020	PA14_25550	UDP-N-acetylpyruvoylglucosamine reductase	2232097	2233116	murB	Core	cytoplasmic	Metabolism	2233113	2233117	CGCACAATGAAAAAGGGATGCCGCCGGCATCCCTTTTTCATTCTCCAGCCGCACCCatgatcctgacgacggagaccgccgtcgtcgacaagccGTAGAGATTGGGTTCAGGCTCCAATTCGACGCCGAAACGCCGACGGACGTCCTCCT
3174	PA14_25560	ribonuclease E	2233274	2236447	rne	Core	cytoplasmic	Replication, Transcription, Translation	2233273	2233277	CCGACACAGAGCACGCGAAAAAGACCGAGGAAAGCGAAACCTCGCGCCCGCATGCCggcttgtcgacgacggcggtctccgtcgtcaggatcatGTGACAGGCTGAAAAAAGGGGATGCCATGGCATCCCCTTTTTTTGCGCGCCATTCC
930	PA14_25880	electron transfer flavoprotein alpha-subunit	2257640	2258569	etfA	Core	cytoplasmic	Metabolism	2258566	2258570	CCCGGACATAAAAAAACCCGCTCCGGGGAGCGGGTCTTGTCGGCTTGGAATCGGGCatgatcctgacgacggagaccgccgtcgtcgacaagccGACGGCCTTTTCCAGCTCCGGTACGGCGTCGAACAGGTCGGCGACCAGGCCGTAGT
1197	PA14_25900	putative short-chain alcohol dehydrogenase	2258754	2259950	fabV	Core	cytoplasmic	Metabolism	2259947	2259951	CTGGGCGCCGGTTCGGGGGAGCGGGAACCGTCGCGAGGACGGCTCGGATCCAGGCCatgatcctgacgacggagaccgccgtcgtcgacaagccGGCCTGGATCAGGTTGGCGATCTGCACGTCCGGGTTGACGTCCTGCTCGTAGTCGA
1017	PA14_28690	phenylalanyl-tRNA synthetase, alpha-subunit	2470426	2471442	pheS	Core	cytoplasmic	Replication, Transcription, Translation	2471439	2471443	GCCACTTTTCACTGAATTTCATCCTGTTCTCCTAAGGAATCCGGTTGCGTTCTGGCatgatcctgacgacggagaccgccgtcgtcgacaagccGCGGAATTGTCCGAGGAAGCGCAGATCGTTATCGAAGAACAGACGCAGGTCGTTCA
1371	PA14_30110	adenylosuccinate lyase	2607840	2609210	purB	Core	cytoplasmic	Metabolism	2607839	2607843	AGAAGCTGACCCCGGCCGGCTACGTCGGCAATGCCGCCGCCCAGGCCAAGCGCATCggcttgtcgacgacggcggtctccgtcgtcaggatcatGCACGCAACCCTTTTGCACGCCCGGCTGCGCCGGGCGTTTTTGTTTCAAGGACTTA
561	PA14_30670	CDP-diacylglycerol--glycerol-3-phosphate3-phosphatidyltransferase	2658009	2658569	pgsA	Core	cytoplasmic membrane	Metabolism	2658566	2658570	ACGGGCGCCATTCTATAGCATCGCGGCGCCGTGTCAACTCCTTGATTCAAAAAAGTatgatcctgacgacggagaccgccgtcgtcgacaagccTTTCTCTTTCGGGGTGGTCGACAGATGCGGCCACGCGGCCAGCAGGTAGTGCACCA
741	PA14_41050	DNA polymerase III, epsilon chain	3660468	3661208	dnaQ	Core	cytoplasmic	Replication, Transcription, Translation	3660467	3660471	CCTTGCTGGTGGAGCGGGCGACGCGCTGAACGCGGCGCCCGTGGTGCATGGGCAGGatgatcctgacgacggagaccgccgtcgtcgacaagccTTCGCCGACCGGCGCTTCCAGTTGCGCCCAGAGCGACGGACCACCTGCCGACTTCT
855	PA14_41350	5,10-methylene-tetrahydrofolate dehydrogenase	3687635	3688489	folD	Core	cytoplasmic	Metabolism	3688486	3688490	TGACCCGCGCCTGCCTGCTGGAAAATACCCTGCACGCCGCCGAACACCTGCACGACggcttgtcgacgacggcggtctccgtcgtcaggatcatGGTCGCCGGTAATGAAAAGCCCCGCGAACGCGGGGCTTTTCATTTATCGCTGCGGG
1383	PA14_41360	cysteinyl-tRNA synthetase	3688547	3689929	cysS	Core	cytoplasmic	Replication, Transcription, Translation	3688546	3688550	GTCGCCGGTAATGAAAAGCCCCGCGAACGCGGGGCTTTTCATTTATCGCTGCGGGTatgatcctgacgacggagaccgccgtcgtcgacaagccGTCGGCCAGGCGCCAGGTAGTGCCGCCCTTGCCATCCTCCAGCACCACGCCCATGG
723	PA14_41400	putative UDP-2,3-diacylglucosamine hydrolase	3692234	3692956	lpxH	Core	cytoplasmic	Metabolism	3692953	3692957	AGGGCTGGGCCCTGGAGATCGACGCCAATGGCCATCGCCAGGCACCCTTCCCGCTCggcttgtcgacgacggcggtctccgtcgtcaggatcatCCCACCCAGGCCCGCCATGCGGGCCTTTCAGCGAAACATTATGCGATTCGCATTTT
2610	PA14_41470	aconitate hydratase 2	3697030	3699639	acnB	Core	cytoplasmic	Metabolism	3699636	3699640	AGATCGCCGAGTTCCGCGAAGCGGCTGCGAACGCCAAGATCCCGGTCGTTCAGGCCggcttgtcgacgacggcggtctccgtcgtcaggatcatTCCAGCGACGCGTCGAACAAGCCCCGCCCCGTGCGGGGCTTTTTCTTGCCCGGCGA
1437	PA14_43970	lipoamide dehydrogenase-glc	3913657	3915093	lpdG	Core	cytoplasmic	Metabolism	3913656	3913660	ACGACGCGTCCCGCGTCGCTGTGACGCCCCTGGCGTGAACCGGGGCGTCGGATCACatgatcctgacgacggagaccgccgtcgtcgacaagccGCGCTTCTTGCGGTTGGCGATGTGGATGGCATGGCCATTCACCGCCAGGGCAGCTT
729	PA14_49340	PcpS	4384093	4384821	pcpS	Core	cytoplasmic	Metabolism	4384818	4384822	ATGCCCAGTTCGCCGTGCTCGACGAACGCCTGCTCAGCCTGGTGGCGGTCGGCGCCggcttgtcgacgacggcggtctccgtcgtcaggatcatTCAGGCGTTCCCCGGCGTGCGCCGCGACGGCCGCAGCGCGCGGCCTTCCGCCAGGC
2892	PA14_49460	ribonucleoside reductase, large chain	4394703	4397594	nrdA	Core	cytoplasmic	Metabolism	4397591	4397595	CGGCGCCGGTGCCGCAGGCATGCAGCATCGATAACCCCGACTGCGAAGCCTGCCAGggcttgtcgacgacggcggtctccgtcgtcaggatcatTCGCGCGTCGCTGAACGGCGTCCGTGTCGTGGCCGGGCAAGCCGGACTCCTCGAGT
1248	PA14_49470	ribonucleoside reductase, small chain	4397858	4399105	nrdB	Core	cytoplasmic	Metabolism	4399102	4399106	ACTTCTTCGAGACGCGGGTTATCGAGTACCAGACGGGCGGTGCCTTGAGCTGGGATggcttgtcgacgacggcggtctccgtcgtcaggatcatTGATGGTGTAAAAAGTCGAGACCATTAGTAGCGCTGTGCCACCACATGGATTGTTG
705	PA14_52010	conserved hypothetical protein	4615576	4616280	hda	Core	cytoplasmic	Replication, Transcription, Translation	4615575	4615579	GAAACCCAAGGACTGCGGCACGGCCATGCGGGAGTTCGCCGACGGACTGTCGACGCatgatcctgacgacggagaccgccgtcgtcgacaagccCCAGCCGAGGGTTTCCTTGAGGAAAGGAATGGTCAGCTTGCGCTGAGCCTGGAGCG
1494	PA14_57940	RNA polymerase sigma-54 factor	5156461	5157954	rpoN	Core	cytoplasmic	Replication, Transcription, Translation	5157951	5157955	CCAAATACCGCGAATCCCTGGGCATAGCCCCTTCGAGCGAGCGCAAGCGACTGGTGggcttgtcgacgacggcggtctccgtcgtcaggatcatCGTTGATCCACGCCAAGGTGTTCCGGAGGCAGGTTGCTAACCTGCCACTTACACAC
495	PA14_58120	rod shape-determining protein MreD	5174419	5174913	mreD	Core	cytoplasmic membrane	Cell structure and division	5174418	5174422	CGATCACCCGTTTCGAAGAATGACGATATCCGCCGCAGCATAGCTGCGAAGCGGACatgatcctgacgacggagaccgccgtcgtcgacaagccCCTCACGTTGAGACGCAGGCGGACGAACTGCAGCAGGGCGTACACCCAGGGCCAGA
1539	PA14_60390	putative virulence factor, membrane protein	5383305	5384843	mviN	Core	cytoplasmic membrane	Transport and chaperones	5383304	5383308	CCGGGCGCCGGACAACAGGCAAAACGGCATGATCCCGCCGCCAGCCCGGACGCGCTatgatcctgacgacggagaccgccgtcgtcgacaagccCAGCACCGCCCGACGGGAAAAGTCGCGCAGGCGGAAACCCAGCAGCGCGAGCATAC
2523	PA14_62760	translation initiation factor IF-2	5599356	5601878	infB	Core	cytoplasmic	Replication, Transcription, Translation	5599355	5599359	ACAAACGCCCGGGACAGCTGGAAGCCGGCCCGGGCGCTGTGGTTACGCACTCGCCAatgatcctgacgacggagaccgccgtcgtcgacaagccAAGGCTGCGTGCGACTTCGACCTTCTCGAACACTTCGATCTTGTCGCCGACCTTGA
561	PA14_62990	heat shock protein GrpE	5621130	5621690	grpE	Core	cytoplasmic	Transport and chaperones	5621129	5621133	CCGCCCGTGGGTCTCGTGCTCGGTTGACTACCCAGATGGGGTCGTCGCGTCGAATTatgatcctgacgacggagaccgccgtcgtcgacaagccAGCCTGCTCGTCGATGGAAGGCGGGGTTTCCGCCGGCGCCTTGCTGACCACCACCA
324	PA14_64190	DNA-binding protein Fis	5719308	5719631	fis	Core	cytoplasmic	Replication, Transcription, Translation	5719628	5719632	TGCTCGGCCTGAACCGCGGGACCCTGCGCAAGAAACTCAAGCAATACGACCTTCTTggcttgtcgacgacggcggtctccgtcgtcaggatcatGAGCGGCGGCGGGCTCCGGCCAAGGGCGCGCGTCCCGGCCGGCACCCGCGGCCGGA
1395	PA14_65130	replicative DNA helicase	5805538	5806932	dnaB	Core	cytoplasmic	Replication, Transcription, Translation	5805537	5805541	TGCAACTGAAACGGGTGCCTATGGTAAGGCGCCCGCCGGGCAAGACCCAAGCCGGGatgatcctgacgacggagaccgccgtcgtcgacaagccTTCGTCCTCGAAGTTGTACATGCCGGCGGCAAGGTTCTCGAAGCGCGTGTATTTGC
1293	PA14_65230	adenylosuccinate synthetase	5813463	5814755	purA	Core	cytoplasmic	Metabolism	5813462	5813466	GGAAATGAAAACGGGCCGCATGCGCAGCCCGTTCCGTCATCGCCCCGCTATCCGCCatgatcctgacgacggagaccgccgtcgtcgacaagccGGCGAATGGATGGCGCAGGATGATGGTTTCGTTGCGATCCGGACCGGTGGAGATGA
1539	PA14_65570	conserved hypothetical protein	5840480	5842018	-	Core	cytoplasmic membrane	Replication, Transcription, Translation	5842015	5842019	CGTATCCGTCGATGCTCGAGCGCCAACTGGCGCGCATGCACGACCGCGCCCGCCCGggcttgtcgacgacggcggtctccgtcgtcaggatcatCCACCCTGATCACCCACCCGCTGCCGGTCCTGGCGGTGGGACTGGCCCTTGGCAGC
2265	PA14_65605	topoisomerase IV subunit A	5843612	5845876	parC	Core	cytoplasmic	Replication, Transcription, Translation	5843611	5843615	GCTTTCGCCATTCTCTTGCGGATATGCGAGAGATCGGAGACCGGTAACGGCTCATTatgatcctgacgacggagaccgccgtcgtcgacaagccATCCTGTGGCGGAATATCCACCAGCAGGCTGTCGACGCGCTGGAAACCGCGCGGCA
1278	PA14_65960	3-deoxy-D-manno-octulosonic-acid (KDO)transferase	5875218	5876495	kdtA	Core	cytoplasmic	Metabolism	5875217	5875221	CGTTCTGAAACGGCCTGTCGCGATGCAGGGCCAGGGGAGGGCCGACGGGGCGAGCGatgatcctgacgacggagaccgccgtcgtcgacaagccCCCGCCGCGCCCGAGCAACCGCGCCAACCCCGCCAGCAGCCGCTCCAGGGCGCCCT
1260	PA14_69190	transcription termination factor Rho	6171078	6172337	rho	Core	cytoplasmic	Replication, Transcription, Translation	6171077	6171081	GCATGAAAAAAGGCGCTCCGGTCAAACCGGAGCGCCTTCTTCAATTCCCTGGAAGAatgatcctgacgacggagaccgccgtcgtcgacaagccCTTCCGTTTCATCGAATCGAAGAACTCATCGTTGGTCTTGGTCTGCTTGAGCTTGT
1737	PA14_73410	putative inner membrane protein, 60 kDa	6535072	6536808	yidC	Core	cytoplasmic membrane	Transport and chaperones	6535071	6535075	ATAGCAAGACGCCCCTCGAGGGGGCGTCTTGTTGTGGACAGTTTTCGCGATAGACGatgatcctgacgacggagaccgccgtcgtcgacaagccGGCGGTCTTCGCGGCTGCCTCGATCTTGCGGGTAATGTACCACTGCTGTGCGATCG
